# The metabolome and lipidome of colorectal adenomas and cancers

**DOI:** 10.1101/2021.06.01.446510

**Authors:** Endre Laczko, Christine Manser, Giancarlo Marra

**Affiliations:** Functional Genomics Center of the University of Zurich and ETH Zurich, Switzerland; Division of Gastroenterology and Hepatology, University Hospital Zurich, Switzerland; Institute of Molecular Cancer Research, University of Zurich, Switzerland; Department of Gastroenterology and Hepatology, Cantonal Hospital of Frauenfeld, Switzerland

**Keywords:** Colorectal adenoma, Colorectal cancer, Metabolome, Lipidome, Liquid chromatography-mass spectrometry

## Abstract

**Introduction:** In-depth knowledge of metabolic dysregulations in colorectal cancer (CRC) (and other cancers as well) is essential for developing treatments that specifically kill neoplastic cells. It may also allow us to pinpoint metabolites or lipids with potential for development as tumor biomarkers for use in body-fluid or breath assays. CRC onset is preceded by an interval of ∼10 years characterized by the presence of precancerous lesions, and our previous studies have revealed epigenomic, transcriptomic, and proteomic evidence in these lesions of certain metabolic changes typical of CRC. These findings prompted us to conduct untargeted metabolomic and lipidomic analyses of CRCs and colorectal adenomas (the most common precancerous lesions of the gut).

**Methods:** We analyzed 29 endoscopically collected tumor tissue samples (29 adenomas [ADNs], 10 CRCs, each with a colon segment-matched sample of normal mucosa [i.e., 29 NM-ADN, 10 NM-CRC]). The freshly collected samples were promptly frozen in liquid nitrogen and later processed to obtain metabolite and lipid extracts. Each of the 78 samples was analyzed with nano-flow LC-MS/MS (liquid chromatography with mass spectrometry) to characterize its metabolome (using HILIC, Hydrophilic Interaction Liquid Chromatography) and lipidome (using RP, Reversed Phase chromatography). The data acquired were processed using Progenesis QI. For statistical and multivariate analysis of the resulting peak tables, we used basic R packages and the R package made4.

**Results:** Unsupervised between-group analysis based on the full set of detected metabolites (n=1830) and lipids (n=2365) clearly discriminated ADNs and CRCs from their matched samples of normal mucosa at both the metabolome and lipidome levels. Compared with the NM-ADN, the ADNs contained significantly different levels of 14.6% of the metabolites and 10.8% of the lipids. Fewer compounds (9.1% of metabolites, 6.2% of lipids) displayed differential abundance in CRCs (vs. NM-CRC). The metabolome and lipidome of the NM-ADN also differed from those of the NM-CRC, probably reflecting the presence of a field cancerization effect exerted by the invasive tumors. A substantial number of metabolites (n=340) and lipids (n=201) also displayed abundance differentials across the sequential tumorigenic stages represented by the NM-ADN (considered more representative of NM from a lesion-free colon) → ADN → CRC. In most cases, the trend consisted of progressive increases or progressive decreases in abundance as the tumorigenesis advanced.

**Conclusions:** Our findings provide a preliminary picture of the progressive metabolomic and lipidomic changes occurring during the adenomatous phase of colorectal tumorigenesis. Once definitively annotated, the numerous differentially abundant compounds detected in this study may well shed valuable light on the metabolic dysregulations occurring during this process and provide useful clues for the development of novel tools for the diagnosis and treatment of colorectal tumors.
