## Supplementary Table 4 for "The metabolome and lipidome of colorectal adenomas and cancers"

### Sheet: Supplemental_Table_sample_info.
Supplementary Table 4. Sample descriptors (see also Table 1 for abbreviations and footnotes).
	Sample	Sample code	Sample class	Age	Sex	Colon segment	Paris classification	Diameter (mm)	Histology	Highest degree displasia or TNM	Size class	Age class	Combined lesion tissue type ID
1	n_1	n_AP531	n	57	M	D	Carcinoma	30	Ca	pT1, pN1	S30-40	S50-60	NM_Ca
2	n_3	n_HJ41	n	69	M	S	Ip	20	TVA	HGD	S20-30	S60-70	NM_Ad
3	n_6	n_PH36	n	74	M	D	Is	15	TVA	LGD	S0-20	S>70	NM_Ad
4	n_8	n_LF35	n	75	M	R	Is	12	TVA	LGD	S0-20	S>70	NM_Ad
5	n_14	n_KS47	n	63	M	T	IIa	8	TA	LGD	S0-20	S60-70	NM_Ad
6	n_20	n_WA52	n	58	M	S	Ip	25	TA	LGD	S20-30	S50-60	NM_Ad
7	n_22	n_FK49	n	61	M	C	Is	25	TVA	LGD	S20-30	S60-70	NM_Ad
8	n_26	n_GA39	n	71	M	HF	Carcinoma	40	Ca	pT2, pN0, G2	S>40	S>70	NM_Ca
9	n_28	n_OM37	n	73	M	HF	Is	20	TVA	HGD	S20-30	S>70	NM_Ad
10	n_31	n_AP53	n	57	M	A	Is	40	TA	LGD	S>40	S50-60	NM_Ad
11	n_32	n_AP532	n	57	M	S	Carcinoma	40	Ca	pT1, pN1	S>40	S50-60	NM_Ca
12	n_37	n_MK37	n	72	M	S	Ip	20	TVA	LGD	S20-30	S>70	NM_Ad
13	n_41	n_HS36	n	74	M	HF	IIa	15	TA	HGD	S0-20	S>70	NM_Ad
14	n_42	n_AA45	n	65	M	C	IIa / IIb	10	TVA	HGD	S0-20	S60-70	NM_Ad
15	n_45	n_IR57	n	53	M	S	Is	10	TA	HGD	S0-20	S50-60	NM_Ad
16	n_46	n_HS361	n	74	M	S	Carcinoma	40	Ca	pT1	S>40	S>70	NM_Ca
17	n_49	n_HT54	n	56	M	S	Is	27	TA	HGD	S20-30	S50-60	NM_Ad
18	n_52	n_SR33	n	77	F	C	IIa	30	TVA	HGD	S30-40	S>70	NM_Ad
19	n_56	n_SZ33	n	77	M	HF	Ip	10	TA	HGD	S0-20	S>70	NM_Ad
20	n_58	n_HM52	n	57	M	S	Ip	20	TA	HGD	S20-30	S50-60	NM_Ad
21	n_63	n_BR553	n	55	M	S	Ip	25	TVA	HGD	S20-30	S50-60	NM_Ad
22	n_65	n_EM34	n	76	F	C	IIb / IIc	18	TVA	HGD	S0-20	S>70	NM_Ad
23	n_67	n_HS362	n	74	M	S	Is	30	TVA	HGD	S30-40	S>70	NM_Ad
24	n_69	n_KE55	n	55	M	C	IIa / IIb	40	TVA	LGD	S>40	S50-60	NM_Ad
25	n_75	n_GM43	n	67	M	T	Is	12	TVA	HGD	S0-20	S60-70	NM_Ad
26	n_76	n_BR55	n	55	M	A	Ip	12	TA	LGD	S0-20	S50-60	NM_Ad
27	n_78	n_EK43	n	67	M	S	IIa	10	TVA	HGD	S0-20	S60-70	NM_Ad
28	n_80	n_FZ67	n	43	M	S	Ip	26	TA	HGD	S20-30	S0-50	NM_Ad
29	n_81	n_KS37	n	73	M	C	Is	25	TA	LGD	S20-30	S>70	NM_Ad
30	n_82	n_AH49	n	61	M	A	Is	10	TA	LGD	S0-20	S60-70	NM_Ad
31	n_87	n_RH61	n	48	F	S	Carcinoma	40	Ca	pTis, G1	S>40	S0-50	NM_Ca
32	n_89	n_SR332	n	77	F	A	IIa	30	TA	HGD	S30-40	S>70	NM_Ad
33	n_92	n_KS371	n	73	M	A	Ip	30	TA	LGD	S30-40	S>70	NM_Ad
34	n_97	n_TO	n	62	M	S	Carcinoma	40	Ca	pT3, pN1, G2	S>40	S60-70	NM_Ca
35	n_103	n_FA57	n	53	M	SF	Ip	30	TA	HGD	S30-40	S50-60	NM_Ad
36	n_109	n_TD	n	75	F	C	Carcinoma	30	Ca	pT4, pN2, cM1, G2	S30-40	S>70	NM_Ca
37	n_113	n_SR331	n	77	F	C	Carcinoma	30	Ca	pTis	S30-40	S>70	NM_Ca
38	n_116	n_HW38	n	72	M	A	Carcinoma	30	Ca	pT3, pN0	S30-40	S>70	NM_Ca
39	n_117	n_HH53	n	57	M	S	Carcinoma	23	Ca	pTis, G2	S20-30	S50-60	NM_Ca
40	d_4	d_KS47	d	63	M	T	IIa	8	TA	LGD	S0-20	S60-70	Ad
41	d_5	d_GA39	d	71	M	HF	Carcinoma	40	Ca	pT2, pN0, G2	S>40	S>70	Ca
42	d_10	d_AP532	d	57	M	S	Carcinoma	40	Ca	pT1, pN1	S>40	S50-60	Ca
43	d_13	d_AP53	d	57	M	A	Is	40	TA	LGD	S>40	S50-60	Ad
44	d_16	d_FK49	d	61	M	C	Is	25	TVA	LGD	S20-30	S60-70	Ad
45	d_17	d_OM37	d	73	M	HF	Is	20	TVA	HGD	S20-30	S>70	Ad
46	d_21	d_HJ41	d	69	M	S	Ip	20	TVA	HGD	S20-30	S60-70	Ad
47	d_25	d_AP531	d	57	M	D	Carcinoma	30	Ca	pT1, pN1	S30-40	S50-60	Ca
48	d_27	d_WA52	d	58	M	S	Ip	25	TA	LGD	S20-30	S50-60	Ad
49	d_29	d_LF35	d	75	M	R	Is	12	TVA	LGD	S0-20	S>70	Ad
50	d_34	d_PH36	d	74	M	D	Is	15	TVA	LGD	S0-20	S>70	Ad
51	d_39	d_SR332	d	77	F	A	IIa	30	TA	HGD	S30-40	S>70	Ad
52	d_40	d_BR55	d	55	M	A	Ip	12	TA	LGD	S0-20	S50-60	Ad
53	d_43	d_RH61	d	48	F	S	Carcinoma	40	Ca	pTis, G1	S>40	S0-50	Ca
54	d_50	d_HS362	d	74	M	S	Is	30	TVA	HGD	S30-40	S>70	Ad
55	d_53	d_SR33	d	77	F	C	IIa	30	TVA	HGD	S30-40	S>70	Ad
56	d_55	d_KE55	d	55	M	C	IIa / IIb	40	TVA	LGD	S>40	S50-60	Ad
57	d_61	d_SZ33	d	77	M	HF	Ip	10	TA	HGD	S0-20	S>70	Ad
58	d_64	d_HS361	d	74	M	S	Carcinoma	40	Ca	pT1	S>40	S>70	Ca
59	d_68	d_TO	d	62	M	S	Carcinoma	40	Ca	pT3, pN1, G2	S>40	S60-70	Ca
60	d_70	d_HW38	d	72	M	A	Carcinoma	30	Ca	pT3, pN0	S30-40	S>70	Ca
61	d_73	d_SR331	d	77	F	C	Carcinoma	30	Ca	pTis	S30-40	S>70	Ca
62	d_77	d_HH53	d	57	M	S	Carcinoma	23	Ca	pTis, G2	S20-30	S50-60	Ca
63	d_79	d_EK43	d	67	M	S	IIa	10	TVA	HGD	S0-20	S60-70	Ad
64	d_85	d_FZ67	d	43	M	S	Ip	26	TA	HGD	S20-30	S0-50	Ad
65	d_88	d_TD	d	75	F	C	Carcinoma	30	Ca	pT4, pN2, cM1, G2	S30-40	S>70	Ca
66	d_90	d_FA57	d	53	M	SF	Ip	30	TA	HGD	S30-40	S50-60	Ad
67	d_91	d_KS371	d	73	M	A	Ip	30	TA	LGD	S30-40	S>70	Ad
68	d_93	d_GM43	d	67	M	T	Is	12	TVA	HGD	S0-20	S60-70	Ad
69	d_94	d_HT54	d	56	M	S	Is	27	TA	HGD	S20-30	S50-60	Ad
70	d_98	d_IR57	d	53	M	S	Is	10	TA	HGD	S0-20	S50-60	Ad
71	d_99	d_AA45	d	65	M	C	IIa / IIb	10	TVA	HGD	S0-20	S60-70	Ad
72	d_100	d_HS36	d	74	M	HF	IIa	15	TA	HGD	S0-20	S>70	Ad
73	d_102	d_MK37	d	72	M	S	Ip	20	TVA	LGD	S20-30	S>70	Ad
74	d_106	d_AH49	d	61	M	A	Is	10	TA	LGD	S0-20	S60-70	Ad
75	d_110	d_BR553	d	55	M	S	Ip	25	TVA	HGD	S20-30	S50-60	Ad
76	d_112	d_EM34	d	76	F	C	IIb / IIc	18	TVA	HGD	S0-20	S>70	Ad
77	d_114	d_HM52	d	57	M	S	Ip	20	TA	HGD	S20-30	S50-60	Ad
78	d_118	d_KS37	d	73	M	C	Is	25	TA	LGD	S20-30	S>70	Ad
Abbreviations: n = normal; d = tumor; NM = normal mucosa; Ad = Adenoma; Ca = CRC; NM_Ad = normal mucosa 2-5 cm from an adenoma; NM_Ca = normal mucosa 2-5 cm from a CRC. See Table 1 for other abbreviations and footnotes
