## Supplementary Table 8 for "The metabolome and lipidome of colorectal adenomas and cancers"

### Sheet: Metabolites_NM_CRC_vs_NM_ADN
Supplementary Table 8 (Sheet 1). Metabolites displaying differential abundance in NM-CRC samples vs. NM-ADN samples.
Metabolite ion (as in Supplementary Table 5)	log2 fold change	P value
m_6.75_632.1751m/z	2.11075	1.33e-05
m_6.75_644.1829m/z	3.16993	3.34e-05
m_7.60_176.9357m/z	2.245	5.04e-05
m_8.41_136.9618m/z	1.73245	0.000332275
m_6.72_427.1266m/z	1.83373	0.000370297
m_6.50_230.5312m/z	3.66259	0.000370556
m_6.74_549.1998n	3.93294	0.000401241
m_6.76_646.1688m/z	2.20163	0.0004516
m_3.72_710.4702m/z	-1.18059	0.000536543
m_4.53_193.0345m/z	1.69652	0.000587665
m_5.33_341.0024m/z	2.83671	0.000629758
m_3.62_175.0468n	1.72553	0.000855054
m_4.96_201.0374m/z	2.08859	0.00114277
m_6.72_742.5408m/z	-1.0347	0.00136399
m_6.75_365.1248m/z	2.51642	0.00142535
m_6.13_622.9867m/z	-1.56004	0.00154503
m_6.77_463.1031m/z	3.02987	0.00170204
m_5.24_269.0512m/z	2.3505	0.00182076
m_9.34_240.8893m/z	1.70598	0.0019077
m_3.71_697.4649m/z	-2.0243	0.00264133
m_4.94_332.1069m/z	2.1921	0.00273094
m_5.13_208.9537m/z	1.25594	0.0027384
m_6.01_133.0150m/z	1.05801	0.00322696
m_6.76_465.0823m/z	2.39633	0.00357481
m_5.30_801.6509m/z	2.58789	0.00456796
m_8.38_414.0321m/z	1.35548	0.00527104
m_5.82_669.1346m/z	1.85354	0.00544561
m_4.58_399.0552m/z	1.41426	0.00651341
m_6.77_485.0849m/z	2.45359	0.00655032
m_5.66_1032.1319m/z	2.93294	0.00682645
m_7.86_180.9498m/z	1.18317	0.00701882
m_5.34_261.0017m/z	1.63121	0.00736827
m_5.41_553.0472m/z	2.05304	0.00762661
m_7.33_436.0034m/z	-1.62195	0.00853216
m_7.32_334.0644m/z	-1.39806	0.00886389
m_6.80_461.1140m/z	2.28201	0.00888421
m_6.00_460.0296m/z	2.17209	0.00902517
m_3.66_277.0576m/z	1.00118	0.00978558
m_5.00_278.0302n	3.09575	0.0100622
m_7.47_224.9158m/z	1.21788	0.0100895
m_6.75_506.1455m/z	1.94452	0.0105434
m_5.46_300.0485m/z	1.34257	0.0109372
m_3.71_572.1145m/z	1.67658	0.0115882
m_5.34_351.0699m/z	1.55063	0.0118617
m_3.64_630.1181m/z	1.20982	0.0128493
m_6.04_482.0094m/z	2.15949	0.0131162
m_5.83_657.1159m/z	2.31805	0.0136205
m_5.86_760.0787m/z	1.54423	0.0146917
m_8.99_842.5601m/z	1.43897	0.0156433
m_6.82_278.0460m/z	1.36737	0.016144
m_4.75_1029.3296m/z	1.2312	0.0163787
m_4.76_284.0933m/z	1.84976	0.0168948
m_5.84_325.0448m/z	2.14495	0.0169744
m_4.87_389.1328m/z	1.62882	0.0172582
m_6.83_379.0125n	1.71248	0.0172743
m_5.44_849.1154m/z	2.5281	0.0174281
m_5.27_527.1261n	2.47513	0.0189786
m_5.56_325.5352m/z	2.55176	0.0199836
m_6.77_731.2595m/z	1.1375	0.0204557
m_5.18_392.5639m/z	1.92211	0.0208633
m_4.97_471.1496m/z	1.42979	0.0210753
m_5.67_1010.1500m/z	1.47318	0.0218094
m_4.77_563.1777m/z	2.58257	0.0220606
m_4.86_402.1627m/z	1.49166	0.0221069
m_6.41_381.0674m/z	1.20982	0.0222018
m_3.71_514.2638m/z	-1.17236	0.0226901
m_4.54_403.1476m/z	2.12256	0.0229688
m_5.90_782.0614m/z	1.49825	0.0244929
m_4.96_387.1637m/z	1.14494	0.0253546
m_6.28_493.0865m/z	1.89862	0.0260525
m_6.48_176.9359m/z	1.49362	0.0261955
m_6.15_440.0211m/z	-1.01414	0.0266312
m_6.77_449.1071m/z	2.67356	0.0270587
m_5.34_254.6970m/z	1.67007	0.0290242
m_4.76_233.0762m/z	2.15381	0.029699
m_4.59_383.0857m/z	1.09058	0.0300741
m_5.33_382.5496m/z	1.61632	0.0302565
m_4.17_158.5344m/z	1.46076	0.0305225
m_4.37_402.1646m/z	1.67853	0.030847
m_6.59_765.0431m/z	1.26795	0.030938
m_5.43_685.0206m/z	1.06012	0.0323145
m_6.00_652.0924m/z	2.29182	0.0327057
m_6.45_416.9627m/z	1.45053	0.0347775
m_5.19_471.1514m/z	1.45571	0.0356586
m_4.61_253.0643m/z	1.04654	0.0365374
m_6.13_617.9888n	-1.05094	0.0385875
m_4.96_318.0949m/z	1.14374	0.0404891
m_5.35_389.0268m/z	1.17348	0.0406807
m_6.80_245.0660n	1.29685	0.0411072
m_5.19_432.0661m/z	1.91456	0.0411597
m_5.67_348.0464n	1.29843	0.0412627
m_5.78_505.9777m/z	-1.33842	0.042275
m_5.23_436.1595m/z	1.41052	0.0427654
m_6.02_725.1076m/z	1.91379	0.0428689
m_6.87_388.0652m/z	1.72553	0.0436997
m_5.45_625.0934n	2.15143	0.0447016
m_5.42_525.0729m/z	1.56049	0.04536
m_5.67_267.0728m/z	1.48962	0.0454929
m_5.69_751.1310m/z	1.22142	0.0457759
m_5.32_1141.2075m/z	1.52276	0.0458572
m_4.05_329.0828m/z	2.01718	0.0466654
m_5.33_343.0193m/z	1.9216	0.0474585

### Sheet: Lipids_NM_CRC_vs_NM_ADN
Supplementary Table 8 (Sheet 2). Lipids displaying differential abundance in NM-CRC samples vs. NM-ADN samples.
Lipid ion (as in Supplementary Table 6)	log2 fold change	P value
l_n22_10.23_323.2201m/z	-1.24487	3.05e-05
l_n21_10.23_316.2610n	-1.22711	0.000246096
l_p1610_7.55_220.1128n	-1.37904	0.000441993
l_n77_10.86_567.5346m/z	-1.20443	0.00085609
l_n23_10.23_329.2468m/z	-1.42786	0.000982747
l_n25_10.23_512.4795n	-1.65833	0.0017654
l_p810_12.57_361.1893m/z	-1.96745	0.00240958
l_n58_10.57_331.2649m/z	-1.20059	0.00355963
l_n49_10.52_305.2467m/z	3.07693	0.00381687
l_n33_10.30_305.2480m/z	-1.12276	0.00438437
l_p1661_8.00_471.1341m/z	-1.15842	0.00457383
l_n76_10.86_379.2511m/z	-1.95161	0.00481789
l_p1681_8.31_387.1819m/z	-1.12848	0.0049774
l_p1694_8.46_137.0619m/z	-2.16439	0.00497743
l_p1541_6.25_177.0912m/z	-1.02416	0.00499854
l_n57_10.57_316.2611n	-1.01193	0.0055366
l_p1676_8.29_249.1140m/z	-2.15573	0.00644027
l_n17_10.19_413.2225m/z	-1.48844	0.00759182
l_p1657_7.99_266.1177n	-1.60652	0.00790801
l_p1656_7.99_130.0654n	-1.54236	0.00853006
l_p1659_7.99_425.1368m/z	-2.4627	0.00912823
l_p1697_8.46_441.1238m/z	-1.19373	0.00914867
l_p1663_8.03_157.1030m/z	-1.13452	0.00924511
l_p188_11.36_411.3848m/z	-1.83916	0.00960219
l_n84_10.98_309.2793m/z	-1.5081	0.0103928
l_p170_11.16_279.1606m/z	3.14524	0.0112248
l_p1695_8.46_219.1038m/z	-1.33822	0.0114146
l_p1650_7.93_105.0724m/z	-5.55974	0.012678
l_p1689_8.44_221.1199m/z	-1.23326	0.0127859
l_p172_11.16_390.2781n	3.8697	0.0130803
l_p1691_8.45_118.0444n	-1.33088	0.0154215
l_p130_10.74_284.2959m/z	1.36229	0.0164172
l_p80_10.44_702.5419m/z	1.42685	0.0166281
l_p1685_8.39_369.1711m/z	-2.06881	0.0171397
l_p1658_7.99_409.1636m/z	-1.80316	0.018438
l_p1764_9.05_119.0519m/z	-1.51288	0.0187876
l_p223_11.54_642.4359m/z	-1.18913	0.0204504
l_n375_9.81_299.2005m/z	-3.2713	0.0221265
l_p169_11.16_209.0833m/z	2.37548	0.0221491
l_p1649_7.91_388.1850m/z	-5.18958	0.0230101
l_p1830_9.39_339.2093m/z	-1.25738	0.0236912
l_p1562_6.73_119.0520m/z	-1.73395	0.0254801
l_p1680_8.31_267.1249m/z	-1.29007	0.0281237
l_p1557_6.68_121.0677m/z	-1.33398	0.0283329
l_p1743_8.89_119.0520m/z	-2.85229	0.0299895
l_p1552_6.60_119.0519m/z	-1.07827	0.0308099
l_p88_10.50_583.3862m/z	-1.68277	0.0319202
l_p1962_9.91_285.1718m/z	-1.62504	0.0356527
l_p1568_6.79_131.0887m/z	-1.16796	0.0363904
l_p811_12.57_546.3785n	-1.75471	0.038222
l_p1684_8.38_157.1030m/z	-1.35089	0.0386521
l_p1740_8.88_288.2567m/z	-2.33028	0.0394571
l_n78_10.86_589.5188m/z	-2.07669	0.043211
l_p1523_5.93_117.0721m/z	-1.74712	0.0446237
l_p1766_9.05_299.1637m/z	-6.69461	0.045857
l_p1371_14.02_614.5866m/z	1.18606	0.0461846
l_n24_10.23_399.2088m/z	-1.72698	0.0484298
l_p1556_6.67_221.1204m/z	-1.11284	0.0486855
l_p1629_7.68_202.1024n	-1.38204	0.0487324
l_p1881_9.66_431.4218m/z	1.44555	0.0491554
