## Supplementary Table 9 for "The metabolome and lipidome of colorectal adenomas and cancers"

### Sheet: Metabolites_CRCs vs NM_Adenomas
Supplementary Table 9 (Sheet 1): Differentially abundant metabolites in CRCs (in comparison with normal mucosa samples of adenoma patients)
Metabolite ion (as in Supplementary Table 5)	log2 fold change	P value
m_4.70_619.8009m/z	-3.56766	1.54667e-12
m_4.87_374.0772m/z	-1.14302	1.2407e-08
m_5.98_373.0513m/z	-1.46964	1.49409e-08
m_4.07_303.1239m/z	-1.06435	4.06315e-08
m_5.37_823.1571n	-1.93311	8.82229e-08
m_4.35_253.0492m/z	3.07054	1.0108e-07
m_4.63_288.1193m/z	-1.46093	1.27122e-07
m_5.53_429.0581m/z	1.19607	1.34029e-07
m_7.34_318.0718m/z	-1.94804	1.72904e-07
m_3.90_359.1188m/z	-2.79068	2.07999e-07
m_4.85_352.0938m/z	-1.13446	2.22425e-07
m_9.34_134.9248m/z	1.75286	2.86524e-07
m_6.00_256.0953m/z	-1.48867	2.91522e-07
m_3.67_373.1395m/z	-1.32556	4.37874e-07
m_5.45_468.1378n	-2.36744	6.73324e-07
m_3.70_378.1408n	-1.16561	7.88066e-07
m_5.93_483.0076m/z	1.61768	8.14471e-07
m_4.88_369.0671m/z	-1.0462	8.40096e-07
m_6.63_389.0317m/z	-1.50996	8.89462e-07
m_5.97_638.2048m/z	-1.82977	9.84942e-07
m_5.59_638.2039m/z	-2.49637	1.00278e-06
m_7.29_500.9786n	-1.73062	1.03127e-06
m_4.11_224.0636m/z	-1.71026	1.16606e-06
m_7.02_543.9835n	-1.5762	1.29711e-06
m_5.33_401.0271m/z	2.34658	1.30078e-06
m_3.98_359.1178m/z	-2.80133	1.54568e-06
m_5.27_285.0733m/z	-1.29582	1.77885e-06
m_5.38_609.0112m/z	-1.27799	2.71719e-06
m_3.78_162.0525n	-1.08894	2.7567e-06
m_3.71_514.2638m/z	-4.13814	2.82951e-06
m_5.98_242.0794m/z	-1.02786	3.31207e-06
m_5.95_318.0952m/z	-1.08397	3.69958e-06
m_3.63_182.0313m/z	-1.28483	3.77545e-06
m_5.46_128.0345m/z	1.31366	4.11457e-06
m_6.75_644.1829m/z	6.35579	4.92483e-06
m_7.33_436.0034m/z	-2.9174	5.44479e-06
m_6.74_549.1998n	7.47622	6.07891e-06
m_7.31_478.0026m/z	-1.45004	6.29551e-06
m_5.44_792.1716n	-2.48748	7.37875e-06
m_7.31_398.0365m/z	-1.40715	8.26952e-06
m_7.02_506.9949n	-1.19582	1.12553e-05
m_7.05_521.0066m/z	-1.44593	1.16279e-05
m_6.76_465.0823m/z	4.58783	1.1641e-05
m_6.82_134.9247m/z	1.45588	1.19442e-05
m_7.02_559.9648n	-1.67012	1.25874e-05
m_4.29_608.1506m/z	-1.40944	1.26092e-05
m_4.54_500.0900m/z	1.18164	1.55251e-05
m_6.56_736.1596m/z	2.30024	1.67974e-05
m_3.96_382.0497m/z	-1.54663	1.69986e-05
m_6.75_365.1248m/z	4.72748	1.7919e-05
m_7.01_397.9197m/z	-1.1253	1.93943e-05
m_7.55_493.9977m/z	-1.46191	2.09568e-05
m_5.98_436.1583m/z	-1.31064	2.17734e-05
m_7.59_516.9740n	-1.43684	2.18725e-05
m_7.07_252.9807m/z	-1.24308	2.34801e-05
m_3.63_329.0272m/z	-1.51669	2.56886e-05
m_5.46_392.0159m/z	1.83229	2.88195e-05
m_7.03_441.0402m/z	-1.25242	2.8916e-05
m_5.33_343.0193m/z	3.71797	2.90499e-05
m_6.77_463.1031m/z	4.76055	3.12039e-05
m_3.85_260.0195n	-1.13682	3.2077e-05
m_4.85_399.0465m/z	2.26095	3.22942e-05
m_4.70_978.3192m/z	1.02509	3.56677e-05
m_6.72_427.1266m/z	4.66534	3.61096e-05
m_4.82_326.1073m/z	-1.07681	3.79683e-05
m_6.75_632.1751m/z	4.57765	4.15638e-05
m_6.75_506.1455m/z	4.94205	4.84947e-05
m_4.75_987.3022m/z	1.8266	4.92391e-05
m_7.02_144.0488m/z	-1.45146	5.48615e-05
m_5.16_254.6971m/z	-1.14493	5.93439e-05
m_6.77_485.0849m/z	3.17348	6.33521e-05
m_4.75_1108.3135n	1.10687	6.94945e-05
m_5.32_533.0875m/z	1.44042	7.31278e-05
m_4.75_921.2556n	1.47962	8.08039e-05
m_6.75_56.9949m/z	-1.02688	8.09732e-05
m_4.90_194.0058m/z	-1.09405	8.58411e-05
m_6.77_449.1071m/z	3.7207	9.23952e-05
m_5.37_340.0769m/z	-1.50509	9.91638e-05
m_5.28_980.2568m/z	-1.26507	0.000105729
m_4.42_292.0631m/z	1.01346	0.000106588
m_4.83_452.0886m/z	-1.20594	0.000119292
m_6.81_535.0844m/z	-1.43016	0.000129726
m_6.92_252.9813m/z	-1.58052	0.000144723
m_5.29_618.1769m/z	-1.24513	0.000146762
m_5.08_330.0635m/z	1.61406	0.000153748
m_3.85_149.0461m/z	-1.04113	0.000156496
m_6.76_646.1688m/z	5.31107	0.000162082
m_5.72_168.5288m/z	1.24554	0.000162184
m_6.66_267.9578m/z	-1.24393	0.000164152
m_4.75_651.1163m/z	1.7616	0.000178363
m_6.61_400.0152m/z	-1.52483	0.000193217
m_4.71_1053.8440m/z	1.48802	0.000193356
m_3.66_388.0691m/z	-1.10336	0.000223907
m_3.64_990.1009m/z	1.40867	0.000224354
m_5.26_640.1576m/z	-1.50485	0.000226604
m_5.33_341.0024m/z	2.4639	0.000247453
m_5.41_602.1131m/z	-1.4028	0.000252025
m_4.76_177.0337m/z	1.21866	0.000276186
m_3.66_410.0460m/z	-1.18977	0.000307335
m_6.77_731.2595m/z	6.23074	0.000307393
m_5.37_860.1071m/z	-1.64981	0.000316384
m_5.32_556.0261m/z	1.87431	0.000317572
m_5.44_1002.1921m/z	-2.16966	0.000324572
m_4.38_188.9386m/z	-1.40255	0.000341245
m_4.63_886.3278m/z	1.02562	0.00034806
m_5.86_760.0787m/z	1.63886	0.00035759
m_3.66_351.1158n	-1.17007	0.00036623
m_5.34_351.0699m/z	-2.38556	0.000369212
m_3.70_357.0297m/z	-1.1304	0.000372456
m_3.64_1124.1289m/z	4.02851	0.000377112
m_5.32_519.0756n	1.57279	0.00037844
m_5.69_375.0376m/z	1.23989	0.000381793
m_3.64_1127.1305n	3.51144	0.000391789
m_3.70_332.1026m/z	-1.13283	0.000445528
m_5.85_579.0098m/z	1.28813	0.000453313
m_7.27_152.9302m/z	1.21412	0.000464759
m_5.25_668.1511m/z	1.45402	0.000481282
m_4.64_436.1060m/z	-1.20976	0.000500821
m_7.60_176.9357m/z	2.00554	0.000506658
m_7.11_392.0725m/z	-1.34345	0.000545397
m_4.75_614.1671n	1.19904	0.000610326
m_7.10_90.9708m/z	-1.16439	0.000615107
m_6.31_144.9756m/z	-1.09039	0.000627817
m_5.90_782.0614m/z	1.59694	0.000654386
m_5.79_372.0214m/z	1.50776	0.000662402
m_5.43_580.1306m/z	-1.07406	0.000699245
m_5.83_657.1159m/z	1.95986	0.000711381
m_5.33_571.0414m/z	1.54954	0.000714204
m_6.80_461.1140m/z	3.32178	0.000739202
m_7.33_302.0624m/z	-1.56631	0.000775356
m_3.64_1038.0713n	2.79669	0.000795775
m_4.59_1034.3767m/z	1.09299	0.000818929
m_5.45_678.1625m/z	-2.26966	0.000836235
m_3.74_220.8872m/z	1.16665	0.000864683
m_5.20_248.7008m/z	-1.11739	0.000892237
m_5.29_966.2464n	-1.23703	0.000903154
m_5.45_511.0896m/z	-1.53526	0.000954436
m_5.35_337.0540m/z	1.37851	0.00100534
m_5.16_521.7320m/z	-5.25966	0.00100907
m_4.75_210.0884m/z	1.31092	0.00103592
m_5.83_1099.2674m/z	-1.02628	0.0010396
m_6.49_987.1382n	2.20064	0.00106146
m_4.61_587.2086m/z	1.24987	0.00110238
m_4.75_160.0071m/z	1.30124	0.00112032
m_5.42_799.0730n	-1.18993	0.00116126
m_4.65_909.8002m/z	1.47413	0.0011764
m_5.85_700.0582m/z	1.50426	0.00119669
m_3.94_409.0604m/z	-1.70624	0.00121403
m_6.13_284.0405m/z	-1.10138	0.00123864
m_3.64_1185.0661m/z	2.85637	0.00124325
m_6.14_390.0303m/z	-1.40851	0.00125049
m_4.56_307.1503m/z	1.21051	0.00134766
m_5.75_1129.0486m/z	-6.31153	0.00143645
m_4.75_197.0567m/z	1.1375	0.00151136
m_3.64_574.9622m/z	1.78882	0.00151436
m_6.15_544.0853m/z	-1.36792	0.00152662
m_4.76_152.5342m/z	1.00888	0.00153465
m_6.45_824.0441m/z	1.56935	0.00154448
m_4.80_203.0673m/z	1.07598	0.00154474
m_6.40_342.0661m/z	1.28606	0.00157897
m_6.56_700.6316m/z	1.07159	0.00173044
m_4.43_306.1661m/z	1.05793	0.00178315
m_6.56_1006.7064m/z	1.35762	0.00184791
m_4.78_961.2891m/z	1.17506	0.00185025
m_3.72_215.0332m/z	-1.02688	0.00185971
m_6.02_684.1235n	1.021	0.00199753
m_6.62_223.9941m/z	-1.11141	0.0020062
m_6.51_1072.1531m/z	2.02494	0.00201833
m_5.87_307.0778m/z	1.35918	0.00202162
m_4.85_461.8880m/z	-4.97333	0.00203345
m_5.82_196.0128m/z	-2.15045	0.00210115
m_5.24_259.0214m/z	1.39198	0.0021177
m_3.64_1000.1163n	3.15782	0.00213868
m_7.06_440.0395m/z	-1.43138	0.00215145
m_6.53_166.9583m/z	-1.086	0.00215956
m_3.64_956.0362m/z	2.03258	0.00219882
m_4.75_143.0455m/z	1.12683	0.00222752
m_4.53_485.1172m/z	1.06212	0.00230841
m_5.56_403.0803m/z	-1.41771	0.00236769
m_4.73_491.0844m/z	1.2606	0.00238613
m_6.47_965.0652m/z	1.77632	0.0023876
m_4.63_386.0313m/z	-1.30372	0.00239865
m_6.80_245.0660n	2.23127	0.00242425
m_6.57_1107.7239m/z	1.1592	0.00242855
m_5.84_759.0697n	1.0528	0.00249171
m_3.64_449.9464m/z	1.48951	0.0025171
m_6.47_868.0985n	1.61523	0.00255798
m_6.80_323.0771m/z	2.60925	0.00269864
m_4.86_345.9140m/z	-4.66362	0.00271112
m_5.32_880.1516m/z	1.09387	0.00290106
m_6.14_522.1067m/z	-1.53004	0.00298543
m_6.47_705.0957n	1.77946	0.00315288
m_5.68_681.1043m/z	2.62027	0.00315341
m_5.66_733.0461m/z	2.42119	0.00319573
m_5.32_924.1285m/z	1.06798	0.00333454
m_3.64_913.0607n	2.40195	0.00343037
m_3.99_316.5322m/z	-1.74039	0.00350025
m_7.31_477.0002m/z	-2.23924	0.0036105
m_4.32_144.9754m/z	-1.02194	0.00365785
m_4.74_906.7874m/z	1.12866	0.00367022
m_7.32_334.0644m/z	-1.39806	0.00381731
m_7.13_388.0645m/z	-2.54349	0.00384664
m_4.44_188.9374m/z	-1.65929	0.00394497
m_5.37_372.0529m/z	-2.06485	0.00406735
m_5.85_612.1224m/z	1.39403	0.00421658
m_6.49_943.0876m/z	2.10497	0.00454995
m_3.64_1147.1187n	2.63976	0.00467723
m_4.75_520.1309m/z	-1.88274	0.00468158
m_6.49_845.1080m/z	2.32357	0.00470751
m_5.78_752.3633m/z	-3.43204	0.0047559
m_6.47_742.0459m/z	1.68939	0.00477017
m_5.30_603.1581m/z	-1.15492	0.00496851
m_5.46_435.1180m/z	1.31704	0.00517082
m_5.33_208.9618m/z	1.22551	0.00522852
m_5.79_300.0485m/z	1.58715	0.00568773
m_4.07_520.1314m/z	-1.35578	0.00578337
m_6.55_445.0941m/z	-1.99802	0.00581223
m_6.79_168.0422m/z	2.4007	0.00598222
m_5.31_917.1449m/z	1.07999	0.00606959
m_5.00_236.0293n	-1.02674	0.0063116
m_6.47_601.0261m/z	2.13107	0.00634729
m_4.17_325.1245m/z	-1.03229	0.00642064
m_3.64_875.1032n	2.80749	0.0067883
m_5.57_465.0910m/z	-1.87758	0.00679015
m_3.97_250.9791m/z	-1.24531	0.00693157
m_6.53_841.6503m/z	1.45253	0.00725687
m_4.68_1115.3830m/z	1.05942	0.00742933
m_4.26_257.0817m/z	1.83038	0.00745885
m_6.02_525.0570m/z	1.55786	0.00747013
m_3.99_204.0138m/z	-1.09622	0.00747248
m_5.28_727.1125m/z	1.37255	0.00762182
m_6.45_416.9627m/z	1.56686	0.00762643
m_5.15_969.5934m/z	1.23691	0.00763519
m_6.35_158.9445m/z	-1.18227	0.00785067
m_5.44_211.0353n	-1.10536	0.00806899
m_5.58_362.0638m/z	-1.04638	0.00809237
m_5.15_644.0297m/z	1.11595	0.00812243
m_5.67_806.1842m/z	-1.00827	0.00826752
m_6.29_289.1150m/z	1.61676	0.00829165
m_6.02_800.2222n	-1.09661	0.00831579
m_3.64_750.0868n	2.36848	0.00833668
m_7.02_520.0066m/z	-1.07748	0.00880213
m_4.87_693.3353m/z	-3.90817	0.00890919
m_6.79_207.0895n	3.13518	0.00899368
m_5.45_789.0641m/z	-1.48515	0.00907406
m_5.15_928.1640m/z	1.30369	0.00928754
m_5.44_978.1221m/z	-1.86505	0.00950991
m_5.85_259.0221m/z	1.16433	0.00965553
m_7.15_410.0452m/z	-3.29261	0.00985837
m_5.35_961.3147m/z	-2.02499	0.010127
m_3.64_1044.0784n	1.77813	0.0101357
m_5.45_422.0706n	-1.60964	0.0102982
m_5.32_903.1334m/z	1.6028	0.0107317
m_4.20_273.0035m/z	1.58128	0.0108005
m_6.44_764.0305m/z	1.69444	0.0108178
m_5.96_933.1654m/z	1.53605	0.0113215
m_6.48_1149.1299m/z	2.09759	0.011616
m_4.87_346.1667m/z	-4.25576	0.012324
m_5.46_300.0485m/z	1.07413	0.0127259
m_3.65_342.9471m/z	1.12102	0.01283
m_6.50_1127.1498m/z	2.85002	0.0141903
m_5.81_985.1551m/z	1.25747	0.0142461
m_5.43_835.1260m/z	-1.36517	0.0145628
m_4.28_327.0918m/z	-1.81221	0.0148948
m_6.50_949.1019m/z	1.15908	0.0153273
m_4.19_297.0828m/z	-1.0605	0.0154892
m_6.01_133.0150m/z	1.00554	0.0154969
m_5.41_553.0472m/z	1.67958	0.0156191
m_3.64_788.0420n	1.98977	0.0158143
m_5.45_578.0266m/z	-1.18456	0.0159375
m_6.53_852.6392m/z	1.15157	0.0163107
m_3.72_723.4786m/z	-1.08547	0.0163244
m_4.22_400.1656m/z	-4.14202	0.0165619
m_6.47_520.0240m/z	1.02264	0.0166428
m_5.83_922.1352m/z	1.06051	0.0169155
m_5.44_745.1000m/z	-1.32653	0.0171887
m_5.40_495.0406m/z	1.07432	0.0173193
m_6.57_936.2006m/z	1.02573	0.0173789
m_6.55_771.1402m/z	1.35084	0.0178321
m_3.64_625.0729n	1.92439	0.0180299
m_6.43_483.0834m/z	2.23313	0.0181013
m_6.52_932.1458n	1.31353	0.0184777
m_5.75_850.7542m/z	-2.00875	0.0203367
m_6.50_230.5312m/z	3.75845	0.0204526
m_6.80_182.0585m/z	2.09163	0.0204945
m_3.64_1005.1632m/z	1.26105	0.0205911
m_4.76_233.0762m/z	1.54844	0.0215054
m_6.52_964.1947m/z	1.2192	0.0217421
m_6.50_728.1270m/z	1.60018	0.0219648
m_5.29_1010.2190m/z	-1.35942	0.0220981
m_6.82_278.0460m/z	1.28688	0.022181
m_6.51_739.1155m/z	1.01436	0.0238848
m_5.82_669.1346m/z	1.09865	0.0239037
m_6.14_539.0873n	-1.02396	0.0239238
m_6.45_623.0105m/z	1.50043	0.024215
m_3.99_634.0686m/z	-1.2713	0.0251072
m_7.28_482.9628m/z	-1.43664	0.0254475
m_5.24_625.1401m/z	-1.49857	0.0255406
m_5.82_228.0276m/z	1.74035	0.0255423
m_5.66_566.0596m/z	1.00554	0.0256529
m_5.27_847.6823m/z	-1.24822	0.026053
m_6.47_422.0495m/z	1.56732	0.0262182
m_6.47_802.0629m/z	1.57316	0.0262846
m_6.55_1058.2366m/z	1.22259	0.0264113
m_5.67_696.0942n	2.53705	0.0268249
m_6.83_379.0125n	1.53605	0.0268581
m_7.34_240.8885m/z	1.04022	0.0281374
m_6.00_652.0924m/z	1.34678	0.029683
m_5.33_382.5496m/z	1.59925	0.0303578
m_5.44_979.1254m/z	-1.67545	0.0303886
m_3.64_918.0641m/z	1.41196	0.0305624
m_3.96_459.0001m/z	-1.82384	0.0318589
m_5.44_632.1019m/z	-1.59943	0.0336965
m_5.66_1032.1319m/z	1.47046	0.0343629
m_6.45_557.9835m/z	1.04129	0.0346298
m_5.16_636.0422m/z	1.10705	0.0349909
m_5.69_686.1164m/z	1.15643	0.0360986
m_4.85_532.2143m/z	-1.03099	0.0362804
m_3.65_506.1128n	-1.04515	0.0365575
m_6.02_851.1665n	1.36939	0.0370473
m_9.34_240.8893m/z	1.37736	0.0377605
m_3.70_701.2246m/z	-1.48881	0.0380737
m_5.67_222.0532m/z	-2.36481	0.0390411
m_4.77_655.1503m/z	-1.40871	0.039194
m_5.40_481.0672m/z	-1.40539	0.0395707
m_7.73_537.0030m/z	-1.18641	0.0400249
m_3.62_364.0002m/z	1.02845	0.0403684
m_6.02_975.2075m/z	1.52879	0.0409093
m_3.71_722.4728m/z	-1.60063	0.0433505
m_6.51_657.6181m/z	1.40017	0.0434823
m_5.34_254.6970m/z	1.52323	0.0444403
m_5.78_505.9777m/z	-1.27952	0.0445281
m_6.36_671.0816m/z	1.26042	0.0447376
m_6.48_899.5902m/z	1.04275	0.0449528
m_6.45_281.0306m/z	1.23022	0.0449817
m_3.64_500.0574n	1.48595	0.0452799
m_5.41_734.3480m/z	-5.48329	0.0460673
m_6.55_1069.7323m/z	1.04533	0.0469105
m_3.64_663.0269n	1.57044	0.0478408
m_4.80_593.1654m/z	-1.48428	0.0494719

### Sheet: Lipids_CRCs vs NM_Adenomas
Supplementary Table 9 (Sheet 2): Differentially abundant lipids in CRCs (in comparison with normal mucosa samples of adenoma patients)
Lipid ion (as in Supplementary Table 6)	log2 fold change	P value
l_n248_13.28_675.6760n	-1.96545	5.30946e-10
l_n253_13.35_724.6827m/z	-3.18065	1.77942e-09
l_n210_13.03_756.5944m/z	-1.29871	2.48697e-07
l_n202_12.93_754.5764m/z	-1.33767	2.82217e-07
l_p809_12.57_144.1382m/z	-1.86402	9.6412e-07
l_n233_13.16_647.6441n	-2.0516	1.01627e-06
l_n100_11.51_492.3473m/z	-2.62277	1.146e-06
l_n5_10.06_524.2811m/z	1.2923	2.25999e-06
l_p799_12.54_125.2149m/z	-1.78287	5.5743e-06
l_n134_12.28_776.5479m/z	1.47796	6.82986e-06
l_n234_13.16_784.6246m/z	-1.62417	8.18863e-06
l_p381_12.04_692.5574m/z	1.20032	1.00707e-05
l_p932_12.86_118.5784n	-1.33257	1.09702e-05
l_p694_12.42_241.9513m/z	-2.19221	1.2261e-05
l_p318_11.90_536.5050m/z	-1.95744	2.08024e-05
l_n19_10.19_599.3202m/z	1.55897	2.29416e-05
l_n209_13.03_722.4699m/z	-1.96379	2.95026e-05
l_p936_12.86_136.3637m/z	-1.10853	3.54482e-05
l_p806_12.55_137.6330m/z	-2.1491	4.34268e-05
l_p798_12.54_124.9729m/z	-1.63525	5.42799e-05
l_p988_12.90_638.6435m/z	-1.77692	6.22379e-05
l_p1042_12.98_652.6585m/z	-1.21723	8.30925e-05
l_p672_12.41_131.2318m/z	-1.3168	0.000112678
l_p1407_14.17_1036.9228m/z	3.08034	0.00015146
l_p949_12.87_142.3395m/z	-1.03537	0.000194279
l_p771_12.48_682.6311m/z	-1.06629	0.000199074
l_n4_10.06_500.2767m/z	1.16161	0.000212101
l_p951_12.87_142.8434m/z	-1.02284	0.000221588
l_p934_12.86_135.8671m/z	-1.0162	0.000245952
l_p1111_13.11_467.4080m/z	-2.76462	0.000289975
l_p900_12.76_554.5277n	2.61617	0.000303403
l_p1233_13.44_872.9440m/z	-2.9779	0.000319466
l_n191_12.83_754.5738m/z	-1.54652	0.000372308
l_p221_11.54_361.2756m/z	-1.42374	0.000380143
l_p1112_13.11_680.6874m/z	-1.25712	0.000410997
l_n220_13.08_1139.3311m/z	-3.00089	0.000429959
l_n180_12.70_769.5581m/z	1.85136	0.000464073
l_n250_13.30_812.6526m/z	-1.97151	0.000503647
l_p329_11.93_732.5528m/z	1.3037	0.000545814
l_n235_13.16_810.6377m/z	-1.381	0.000571758
l_p1117_13.14_764.6743m/z	-2.06382	0.000711256
l_p1122_13.16_772.6549n	-1.46719	0.000771082
l_p262_11.73_585.5264m/z	-1.18162	0.000798097
l_p1113_13.11_738.6586m/z	-1.78616	0.000841152
l_p88_10.50_583.3862m/z	-1.57915	0.000974264
l_p337_11.96_873.5889m/z	-1.92981	0.00110534
l_p810_12.57_361.1893m/z	-1.67518	0.00115162
l_p1106_13.10_439.3789m/z	-2.50983	0.00125486
l_p1081_13.02_736.6433m/z	-2.25616	0.0012563
l_p1050_12.99_684.6126m/z	-2.12205	0.00125758
l_p1069_13.01_786.6556m/z	-1.51919	0.00156222
l_p1091_13.04_762.6571m/z	-2.06687	0.00171232
l_p369_12.00_790.5584m/z	1.22023	0.00172305
l_p1224_13.41_846.9259m/z	-4.14112	0.00177139
l_n243_13.22_666.6418m/z	-1.03108	0.0018528
l_p1361_13.98_970.8784m/z	2.51008	0.00189652
l_n268_4.57_157.1213m/z	-1.0569	0.00190059
l_p1930_9.84_314.2790m/z	-1.99168	0.00190445
l_p1040_12.97_647.4593m/z	-1.62076	0.00205927
l_p992_12.90_708.6131m/z	-2.4951	0.00214257
l_p243_11.64_704.5258m/z	1.56623	0.00229655
l_p1108_13.10_712.6441m/z	-2.05172	0.00237679
l_p1151_13.28_818.7210m/z	-1.42206	0.00249292
l_p1058_13.00_439.3778m/z	-2.77726	0.00251285
l_p405_12.11_133.1813m/z	1.86309	0.0026662
l_p1097_13.07_750.6574m/z	-1.69762	0.00281104
l_p155_10.91_616.1769m/z	-1.65628	0.00282337
l_p1463_14.45_1038.9388m/z	2.36129	0.00289738
l_p1145_13.24_748.6531n	-1.41716	0.00291764
l_p1096_13.06_788.6736m/z	-1.66228	0.00300048
l_p389_12.06_784.9231m/z	-1.23553	0.00304472
l_p675_12.41_132.3306m/z	-1.30361	0.00331197
l_p693_12.42_241.6409m/z	-1.46395	0.00332059
l_p699_12.42_245.9141m/z	-1.60888	0.00350795
l_n159_12.56_768.5483m/z	1.50804	0.00356374
l_p1140_13.24_467.4087m/z	-2.14117	0.00420623
l_p1424_14.21_847.8081m/z	-1.20466	0.00428331
l_p973_12.89_58.7949m/z	-1.42679	0.0044076
l_p1307_13.70_234.9548m/z	-2.46649	0.004433
l_p1125_13.18_816.7047m/z	-1.78848	0.00451267
l_p1123_13.18_752.6734m/z	-1.50846	0.00468703
l_p223_11.54_642.4359m/z	-1.10221	0.00472517
l_p287_11.79_688.4960m/z	2.16644	0.00482444
l_p1609_7.49_225.1508m/z	-1.12387	0.00490025
l_n144_12.41_726.5444m/z	-1.05066	0.00490813
l_p253_11.68_551.5040m/z	-1.38327	0.00497093
l_n223_13.09_1138.3220m/z	-1.93618	0.00499931
l_p1115_13.12_465.3951m/z	-2.46128	0.00507904
l_p63_10.39_520.2746m/z	-1.05293	0.00527191
l_n9_10.15_578.3044m/z	-1.18576	0.0057021
l_p1848_9.47_616.1770m/z	-1.93064	0.00584211
l_p1907_9.76_515.8157m/z	-1.79679	0.00586794
l_p732_12.44_241.1884m/z	-1.42502	0.00590626
l_p135_10.79_624.4481m/z	-1.1687	0.00607934
l_p1349_13.92_1032.8937m/z	2.5462	0.00615742
l_p1057_13.00_411.3489m/z	-2.74523	0.00619911
l_p1269_13.56_875.1432m/z	-2.89321	0.00664115
l_p92_10.50_96.9971m/z	2.73969	0.00686027
l_n224_13.09_1138.8292m/z	-1.80318	0.00708801
l_p1059_13.00_710.6280m/z	-2.09235	0.00717486
l_p1513_5.65_696.2666m/z	-3.17544	0.0076213
l_p1223_13.41_846.7519m/z	-1.03975	0.00806246
l_p1146_13.25_792.7040m/z	-1.03428	0.00836605
l_p696_12.42_243.0176m/z	-1.01877	0.0088612
l_p310_11.87_706.5410m/z	1.40223	0.00898246
l_p134_10.79_431.3899m/z	-1.63854	0.00918076
l_p80_10.44_702.5419m/z	2.01099	0.0092739
l_p1129_13.19_778.6882m/z	-1.33312	0.00955419
l_p811_12.57_546.3785n	-1.44781	0.00956654
l_p1351_13.94_936.8353m/z	-1.06863	0.0097933
l_p1138_13.23_495.4401m/z	-1.54719	0.0101687
l_p1404_14.16_872.7683m/z	-1.94111	0.010811
l_n211_13.03_782.6082m/z	-1.1635	0.0108419
l_p697_12.42_244.8463m/z	-1.152	0.0110124
l_n359_9.54_227.2003m/z	1.27158	0.0112727
l_p920_12.79_680.5817m/z	-2.27962	0.0116433
l_n376_9.88_241.2159m/z	1.31973	0.0116631
l_p1133_13.21_804.7086m/z	-1.40469	0.0118326
l_p1142_13.24_521.4570m/z	-1.57908	0.0124742
l_p1294_13.65_315.1767m/z	1.74744	0.0127587
l_p1134_13.21_842.7199m/z	-1.15426	0.0130086
l_p700_12.42_246.0700m/z	-1.27435	0.0130179
l_p1906_9.76_515.3145m/z	-1.68862	0.0133531
l_p695_12.42_242.7110m/z	-1.36487	0.0138815
l_p1141_13.24_493.4267m/z	-1.62832	0.0140758
l_p1208_13.37_799.6762m/z	-1.36682	0.0141957
l_p1673_8.25_354.3123m/z	8.11582	0.0146403
l_p1127_13.19_1016.7699m/z	2.28617	0.01508
l_p1215_13.38_683.6006m/z	2.61036	0.0157357
l_p1304_13.68_877.1596m/z	-2.49415	0.0167571
l_p673_12.41_131.7206m/z	-1.1738	0.0168585
l_p753_12.45_460.2841m/z	-1.15614	0.0171166
l_p115_10.64_610.4359m/z	-2.10203	0.0172987
l_n123_12.14_834.5274m/z	1.27608	0.0173278
l_p763_12.46_555.5366m/z	1.07596	0.0178028
l_p1119_13.14_991.7627m/z	2.59508	0.0178779
l_p698_12.42_245.6063m/z	-1.44476	0.0182117
l_p1192_13.36_858.7600m/z	-1.32671	0.0183912
l_p877_12.67_992.7550m/z	-1.05542	0.0184716
l_p1116_13.12_521.4589m/z	-1.19106	0.0194143
l_n51_10.53_466.2943m/z	-1.08638	0.0200838
l_p406_12.11_134.7778m/z	1.1785	0.0202094
l_p1265_13.55_575.5034m/z	-1.01514	0.0203063
l_p789_12.51_917.6851m/z	1.94047	0.0206482
l_p1006_12.92_608.5727n	-1.27101	0.0210955
l_p1162_13.32_832.7415m/z	-1.37909	0.0213986
l_n318_7.46_464.3008m/z	-2.86312	0.0215037
l_p989_12.90_641.6427m/z	-1.59457	0.0216854
l_p1214_13.38_523.4703m/z	-1.52213	0.0217162
l_p1406_14.17_1010.9076m/z	2.16741	0.0218723
l_p348_11.98_162.1539m/z	-1.01321	0.0219795
l_p1450_14.35_1012.9228m/z	2.18126	0.0222648
l_p1065_13.01_437.3639m/z	-2.97556	0.0233999
l_p167_11.12_494.3607m/z	-1.0171	0.0235592
l_p1218_13.39_820.9070m/z	-3.95188	0.02386
l_p1268_13.56_874.9596m/z	-2.12697	0.023881
l_p321_11.90_782.7344m/z	-1.95829	0.0261278
l_p1143_13.24_655.5688m/z	2.15703	0.0263875
l_p1771_9.07_468.3097m/z	1.64797	0.0266523
l_p1683_8.33_344.2808m/z	2.37265	0.0281754
l_p1534_6.13_696.4356m/z	-2.77042	0.0282795
l_p1398_14.13_697.5894m/z	-1.04941	0.0296923
l_p1226_13.43_573.4880m/z	-2.05448	0.0307538
l_p1336_13.83_922.8185m/z	-2.22738	0.0315512
l_p1154_13.30_533.5261m/z	3.2897	0.0320994
l_p1266_13.55_849.1219m/z	-3.54337	0.0325006
l_p281_11.79_219.1750m/z	-1.36489	0.03304
l_p1955_9.89_639.4411m/z	1.19104	0.0337487
l_p957_12.88_1196.9426m/z	-4.27261	0.0337574
l_p733_12.44_244.5383m/z	-1.10323	0.034155
l_p58_10.38_566.2779m/z	-1.77662	0.0345671
l_p1964_9.91_337.1569m/z	-1.78588	0.0348025
l_p276_11.77_642.4931m/z	-2.9526	0.0356975
l_p330_11.93_732.7133m/z	1.89032	0.0357123
l_p1647_7.90_96.9977m/z	2.6639	0.0367923
l_p1752_8.98_372.3120m/z	3.11391	0.0369653
l_p664_12.40_1179.8928m/z	-3.34784	0.0370603
l_p407_12.11_135.2691m/z	1.40481	0.0373931
l_p1262_13.52_848.9414m/z	-2.5111	0.0376623
l_p791_12.51_972.7325m/z	2.68863	0.0385238
l_p1905_9.76_496.4733m/z	-1.73712	0.0387146
l_n246_13.23_713.4930m/z	1.20395	0.0391462
l_p1300_13.68_824.7683m/z	1.60591	0.0402513
l_p1935_9.85_492.2415m/z	-1.65802	0.0405107
l_p1144_13.24_674.5966m/z	1.16568	0.0415833
l_p972_12.89_409.3331m/z	-2.34191	0.0415869
l_p408_12.11_136.2583m/z	1.31055	0.0417946
l_p1120_13.15_198.0920m/z	1.26941	0.0423133
l_p1362_13.99_1008.8911m/z	2.01092	0.0424448
l_n237_13.17_699.4777m/z	1.06978	0.0430378
l_p1827_9.35_512.3357m/z	-1.07029	0.0437275
l_n249_13.30_701.4961m/z	1.22042	0.0437643
l_p1415_14.18_972.8950m/z	2.0055	0.044175
l_p1287_13.63_117.0747m/z	1.19509	0.0445096
l_p1303_13.68_876.9751m/z	-1.7947	0.0455149
l_p372_12.01_61.8480m/z	1.46734	0.045834
l_p963_12.88_656.5817m/z	-1.5619	0.0458344
l_p1256_13.51_523.4733m/z	-1.43746	0.0464476
l_p1305_13.68_947.8365m/z	-1.41883	0.0467965
l_p1583_7.08_466.3166m/z	-3.65377	0.0469689
l_p1808_9.28_392.3153n	-1.35494	0.0470984
